# Co-chaperone involvement in knob biogenesis implicates host-derived chaperones in malaria virulence

**DOI:** 10.1101/2021.03.11.434953

**Authors:** Mathias Diehl, Sebastian Weber, Marek Cyrklaff, Cecilia P. Sanchez, Carlo A. Beretta, Lena Roling, Caroline S. Simon, Julien Guizetti, Matthias P. Mayer, Jude M. Przyborski

**Affiliations:** Parasitology, Centre for Infectious Diseases, Heidelberg University Hospital, Im Neuenheimer Feld 324, 69120 Heidelberg, Germany; Electron Microscopy Core Facility, Heidelberg University, Im Neuenheimer Feld 345, 69120 Heidelberg, Germany; Nikon Imaging Center at Heidelberg University, BioQuant BQ001 Im Neuenheimer Feld 267, 69120, Heidelberg, Germany; CellNetworks Math-Clinic at Heidelberg University, BioQuant BQ001 Im Neuenheimer Feld 267, 69120, Heidelberg, Germany; Biochemistry and Molecular Biology, Justus Liebig University, Heinrich-Buff-Ring 26-32, 35392 Gießen, Germany; Center for Molecular Biology of Heidelberg University (ZMBH), DKFZ-ZMBH-Alliance, Im Neuenheimer Feld 282, 69120, Heidelberg, Germany

**Keywords:** *Plasmodium falciparum*, HSP40, HSP70, knobs, KAHRP, malaria, virulence, *Pf*EMP1, co-chaperone, chaperone

## Abstract

The pathology associated with malaria infection is largely due to the ability of infected human erythrocytes to adhere to a number of receptors on endothelial cells within tissues and organs. This phenomenon is driven by the export of parasite-encoded proteins to the host cell, the exact function of many of which is still unknown. Here we inactivate the function of one of these exported proteins, PFA66, a member of the J-domain protein family. Although parasites lacking this protein were still able to grow in cell culture, we observed severe defects in normal host cell modification, including aberrant morphology of surface knobs, disrupted presentation of the cytoadherence molecule PfEMP1, and a total lack of cytoadherence, despite the presence of the knob associated protein KAHRP. Complementation assays demonstrate that an intact J-domain is required for recovery to a wild-type phenotype and suggest that PFA66 functions in concert with a HSP70 to carry out host cell modification. Strikingly, this HSP70 is likely to be of host origin.

Taken together, our data reveal a role for PFA66 in host cell modification, implicate human HSP70 as also being essential in this process, and uncover a KAHRP-independent mechanism for correct knob biogenesis. Our observations open up exciting new avenues for the development of new anti-malarials.
