## Supplementary material for "Co-chaperone involvement in knob biogenesis implicates host-derived chaperones in malaria virulence": Sup. Table 1: Supplementary Table 1.xlsx

### Sheet: Sheet1
PlasmoDB ID/AKA	Knockout	Notes
PF3D7_0113700_PFA660	+ * Aberrant knobs "corkscrew"	J-dot (Külzer et al, 2010).
PF3D7_0201800_KAHsp40	+	Knob associated (Acharya et al)
PF3D7_0501100_PFE55	+	J-dot (Külzer et al, 2010)
PF3D7_1108700	nd
PF3D7_0220100	+ Increased rigidity, binding
PF3D7_1038800	+
PF3D7_1149600	+
PF3D7_1201100	+
PF3D7_0114000	nd
PF3D7_0201700	+
PF3D7_0500800	nd
PF3D7_1102200	-
PF3D7_1149200	-
PF3D7_1253000	+
PF3D7_1401100	nd
PF3D7_0102200_RESA	+ Lower rigidity
PF3D7_1149500_RESA2	+
PF3D7_0220400	+
PF3D7_1039100	+ Reduced knobs and cytoadherance
Knockout data according to Maier et al (2007)
*Originally thought to be refractory, now knocked out (Diehl and Przyborski, unpublished, data shown in Figure 1)
