## Supplementary material for "Co-chaperone involvement in knob biogenesis implicates host-derived chaperones in malaria virulence": Sup. Table 2B: Supplementary Table 2B.xlsx

### Sheet: Sheet1
Antibody	Dilution	Supplier
α-SERP (rabbit)	WB 1:1000	Jude M. Przyborski
α-GFP (mouse)	WB 1:1000	Roche (Basel)
α-HA 12CA5 (mouse)	WB 1:1000	Sigma Aldrich
α-mouse-HRP (goat)	WB 1:2000	Dako (Jena)
α-rabbit-HRP (goat)	WB 1:2000	Dako (Jena)
α-hsHSP70 (rabbit)	WB 1:500	Santa Cruz
α-ALDO (rabbit)	WB 1:1000	Jude M. Przyborski
α-KAHRP (rabbit)	1:1000 IFA, 1:50 TEM	Kind gift of Brendan Crabb
α-mouse-Cy3	IFA 1:2000	Abcam
α-rabbit-Cy3	IFA, Flow-cytometry 1:2000	Abcam
α-mCherry (rabbit)	WB 1:1000	Abcam
α-rabbit-10nmGold	Immuno-TEM	UMC Utrecht
α-EXP2 (rabbit)	IFA 1:1000	Kind gift of Brendan Crabb
α-HSP70-x (rabbit)	IFA 1:1000	Jude M. Przyborski
α-SBP1 (rabbit)	IFA 1:1000	Kind gift of Catherine Braun Breton
α-REX2 (rabbit)	IFA 1:1000	Kind gift of Hans-Peter Beck
α-PfEMP3 (rabbit)	IFA 1:1000	Kind gift of Alan Cowman
α-PHIST-C (rabbit)	IFA 1:1000	Kind gift of Brendan Crabb
α-KAHRP (mouse)	Membrane-shearing 1:100	Kind gift of Brendan Crabb
α-mouse-ATTO549	Membrane-shearing 1:200	Kind gift of Cecila Sanchez
RFP-booster-ATTO549	rSTED 1:200	Chromotek
α-VAR2CSA 11p (rabbit)	Flow-cytometry, IFA 1:100	Kind gift of Benoit Gamain
